# Synthetic genotype networks

**DOI:** 10.1101/2022.09.01.506159

**Authors:** Javier Santos-Moreno, Eve Tasiudi, Hadiastri Kusumawardhani, Joerg Stelling, Yolanda Schaerli

**Affiliations:** Department of Fundamental Microbiology, University of Lausanne, Biophore Building, 1015 Lausanne, Switzerland; Department of Biosystems Science and Engineering, ETH Zurich and SIB Swiss Institute of Bioinformatics, Basel, Switzerland

## Abstract

Genotype networks are sets of genotypes connected by small mutational changes that share the same phenotype. They facilitate evolutionary innovation by enabling the exploration of different neighborhoods in genotype space. Genotype networks, first suggested by theoretical models, have been empirically confirmed for proteins and RNAs. Comparative studies also support their existence for gene regulatory networks (GRNs), but direct experimental evidence is lacking. Here, we report the construction of three interconnected genotype networks of synthetic GRNs producing three distinct gene expression phenotypes in *Escherichia coli*. These genotype networks, composed of over twenty different synthetic GRNs, provide robustness in face of mutations while enabling transitions to innovative phenotypes. Through realistic mathematical modeling, we quantify robustness and evolvability for the complete genotype-phenotype map and link these features mechanistically to GRN motifs. Our work thereby exemplifies how GRN evolution along genotype networks might be driving evolutionary innovation.
