## Supplementary material for "Synthetic genotype networks": Data_S1

### Sheet: ModelStates
We present here the largest topology (eg 6 inhibitions between the three nodes). The sgRNAs and their complexes are placeholders and do not refer to the specific experimental sgRNAs.
States	Definition	Interpretation
sg1	sgRNA	sgRNA expressed from orange node
sg2	sgRNA	sgRNA expressed from orange node
mRNAa	mRNA of mKO2
PIa	immature protein of mKO2
Pa	mKO2 fluorescent protein
sg1dCas	sgRNA:dCas complex
sg1dCasGC	sgRNA:dCas:DNA complex	inhibits the expression of the green node
sg2dCas	sgRNA:dCas complex
sg2dCasGB	sgRNA:dCas:DNA complex	inhibits the expression of the blue node
mRNAb	mRNA of mKate2
sg3	sgRNA	sgRNA expressed from blue node
PIb	immature protein of mKate2
Pb	mKate2 fluorescent protein
sg3dCas	sgRNA:dCas complex
sg3dCasGC	sgRNA:dCas:DNA complex	inhibits the expression of the green node
mRNAc	mRNA of sfGFP
PIc	immature protein of GFP
Pc	GFP fluorescent protein
sg4	sgRNA	sgRNA expressed from green node
sg4dCas	sgRNA:dCas complex
sg4dCasGB	sgRNA:dCas:DNA complex	inhibits the expression of the blue node
sg5	sgRNA	sgRNA expressed from green node
sg5dCas	sgRNA:dCas complex
sg5dCasGA	sgRNA:dCas:DNA complex	inhibits the expression of the orange node
sg6	sgRNA	sgRNA expressed from blue node
sg6dCas	sgRNA:dCas complex
sg6dCasGA	sgRNA:dCas:DNA complex	inhibits the expression of the orange node

### Sheet: KineticParameters
We define the parameters used in the models used for estimation. Here sgRNAs (and their complexes) refer to specific experimental set-ups that were used during the estimation procedure. For details and reasoning refer to methods of main text and SI.
	bmin: min bound (in log)
	bmax:max bound (in log)
	fixed: which parameters to sample (flag: 0 not fixed, 1 fixed)
	pBest: parameter set with lowest WLS (in log)
names	definition	bmin	bmax	fixed	pBest					Ara_input concentrations
kMAPIA	translation mRNAa	-2	2	1	-1.46					3node_Ara16	3node_Ara15	3node_Ara14	3node_Ara13	3node_Ara12	3node_Ara11	3node_Ara10	3node_Ara9	3node_Ara8	3node_Ara7	3node_Ara6	3node_Ara5	3node_Ara4	3node_Ara3	3node_Ara2	3node_Ara1
dPA	degradation of Pa, PIa	-3	-2	0	-2.79				3node	13321.8	4442.82	1478.72	493.572	164.524	54.82	18.25	6.088	2.031	0.679	0.226	0.075	0.025	0.008	0.003	0
kPIAPA	maturation of PIa	-3.1	-2.7	0	-3.09					2node_Ara9	2node_Ara8	2node_Ara7	2node_Ara6	2node_Ara5	2node_Ara4	2node_Ara3	2node_Ara2	2node_Ara1
VMAX	production constant from arabinose induction	-1.5	1	0	-0.56				2node	13321.8	13.322	6.661	3.33	1.665	0.833	0.416	0.208	0
ARA	arabinose input	0	0	1	0
ARAN	Hill coefficient	0.01	0.1	0	0.01					Assumptions
Km	affinity constants	1.2	2	0	1.59
kMCPIC	translation mRNAc	-1	1	0	-0.42					kMAPIA is Ara dependent
kPICPC	maturation of PIc	-1	1	0	1					3node_Ara16	3node_Ara15	3node_Ara14	3node_Ara13	3node_Ara12	3node_Ara11	3node_Ara10	3node_Ara9	3node_Ara8	3node_Ara7	3node_Ara6	3node_Ara5	3node_Ara4	3node_Ara3	3node_Ara2	3node_Ara1
dPC	degradation of Pc, PIc	-3	-2	0	-2.49				3node	0.02	0.02	0.02	0.02	0.02	0.02	0.02	0.02	0.02	0.02	0.35	0.94	3	6.56	13.78	14.57
kfSGCAS	binding of any sgRNA with dCas	-3	-1	0	-1.12					2node_Ara9	2node_Ara8	2node_Ara7	2node_Ara6	2node_Ara5	2node_Ara4	2node_Ara3	2node_Ara2	2node_Ara1
kbSGCAS	unbinding of any sgRNA with dCas	-2	-0.1	0	-1.11				2node	0.02	0.02	0.02	0.02	0.02	0.02	0.02	0.35	14.57
bSGsg1	basal levels of experimental sgRNA1 for 2-node GRN	-4	-3	0	-3.52
bAsg1	basal levels of mRNAa for 2-node GRN	-4	-3	0	-3.99					Total promoter concentration for GA, GB, Gc is 30 nM
kfGCSGsg1	unbinding of sgRNA1 from DNA-C (green node)	-2	-1.1	0	-1.84
kbGCSGsg1	binding of sgRNA1 to DNA-C (green node)	-2	-0.1	0	-0.11					The only parameters that are topology specific (based on the number of inhibitions)
kMCsg1	transcription from green node for 2-node GRN	-1.2	0.5	0	-0.27					dCas-total
bSGsg2	basal levels of experimental sgRNA2 for 2-node GRN	-4	-3	0	-4					mRNA degradation
bAsg2	basal levels of mRNAa for 2-node GRN	-4	-3	0	-3.79
kfGCSGsg2	unbinding of sgRNA2 from DNA-C (green node)	-2	-1.1	0	-1.93					Scaling parameters for the fluorescent reporters are experiment dependent
kbGCSGsg2	binding of sgRNA2 to DNA-C (green node)	-2	-0.1	0	-0.41
kMCsg2	transcription from green node for 2-node GRN	-1.2	0.5	0	-0.18
bSGsg3	basal levels of experimental sgRNA3 for 2-node GRN	-4	-3	0	-4
bAsg3	basal levels of mRNAa for 2-node GRN	-4	-3	0	-4
kfGCSGsg3	unbinding of sgRNA3 from DNA-C (green node)	-2	-0.1	0	-1.85
kbGCSGsg3	binding of sgRNA3 to DNA-C (green node)	-2	-0.1	0	-0.46
kMCsg3	transcription from green node for 2-node GRN	-1.2	0.5	0	-0.23
bSGsg4	basal levels of experimental sgRNA4 for 2-node GRN	-4	-3	0	-3.11
bAsg4	basal levels of mRNAa for 2-node GRN	-4	-3	0	-4
kfGCSGsg4	unbinding of sgRNA4 from DNA-C (green node)	-2	-0.1	0	-1.65
kbGCSGsg4	binding of sgRNA4 to DNA-C (green node)	-2	-0.1	0	-0.11
kMCsg4	transcription from green node for 2-node GRN	-1.2	0.5	0	-0.23
bSGsg4t4	basal levels of experimental sgRNA4t4 for 2-node GRN	-4	-3	0	-3
bAsg4t4	basal levels of mRNAa for 2-node GRN	-4	-3	0	-4
kfGCSGsg4t4	unbinding of sgRNA4t4 from DNA-C (green node)	-2	-0.1	0	-1.59
kbGCSGsg4t4	binding of sgRNA4t4 to DNA-C (green node)	-2	-0.1	0	-0.16
kMCsg4t4	transcription from green node for 2-node GRN	-1.2	0.5	0	-0.11
bSGsg1t4	basal levels of experimental sgRNA1t4 for 2-node GRN	-4	-3	0	-3.22
bAsg1t4	basal levels of mRNAa for 2-node GRN	-4	-3	0	-4
kfGCSGsg1t4	unbinding of sgRNA1t4 from DNA-C (green node)	-2	-1.1	0	-1.8
kbGCSGsg1t4	binding of sgRNA1t4 to DNA-C (green node)	-2	-0.1	0	-0.26
kMCsg1t4	transcription from green node for 2-node GRN	-1.2	0.5	0	-0.17
CasConnode2	total dCas for 2-node GRN	2.4771	4.4771	0	2.48455
kMC	transcription of green node for 3-node GRNs	-2	1	0	0.17
dPB	degradation of PIb, Pb	-5	-2	0	-2.01
kMBPIB	translation of mRNAb	-2	2	0	-1.22
kPIBPB	maturation of PIb	-3.5	-1	0	-1.8
bSG1	basal levels for sgRNA in 1st position in 3-node GRN	-5	-3	0	-4.86
bSG2	basal levels for sgRNA in 2st position in 3-node GRN	-5	-3	0	-4.76
bA	basal levels for mRNAa in 3-node GRN	-5	-3	0	-3.94
dmRNAnode2	degradation of mRNAs in 2-node	-0.5	0.5	0	-0.169793
dmRNAcaseA	degradation of mRNAs in 3-node, 3 edges	-1	2	0	1.05703
dmRNAcaseB	degradation of mRNAs in 3-node, 4 edges	-3	2	0	0.798969
dmRNAcaseC	degradation of mRNAs in 3-node, 4 edges	-3	2	1	0
dmRNAcaseD	degradation of mRNAs in 3-node, 5 edges	-1	2.5	0	2.49216
dmRNAcaseE	degradation of mRNAs in 3-node, 4 edges	-1	2	1	0
dmRNAcaseF	degradation of mRNAs in 3-node, 6 edges	-3	2.5	0	2.40231
CasConcaseA	total dCas in 3-node, 3 edges	2.8	4.5	0	3.25239
CasConcaseB	total dCas in 3-node, 4 edges	2.8	4.5	0	3.33599
CasConcaseC	total dCas in 3-node, 4 edges	2.8	4.5	1	0
CasConcaseD	total dCas in 3-node, 5 edges	4	5	0	4.0069
CasConcaseE	total dCas in 3-node, 4 edges	2.8	4.5	1	0
CasConcaseF	total dCas in 3-node, 6 edges	3.8	5	0	3.80841
scmKO2node2	scaling mKO2, 2-node GRN	-6	-4	0	-4.9026
scGFPnode2	scaling sfGFP, 2-node GRN	-7	-4	0	-5.94769
scmKO2caseA	scaling mKO2, 3-node GRN, 3 edges	-6	-3	0	-3.82716
scGFPcaseA	scaling sfGFP, 3-node GRN, 3 edges	-7	-3	0	-4.81122
scmKatecaseA	scaling mKate2, 3-node GRN, 3 edges	-9	-5	0	-6.81508
scmKO2caseB	scaling mKO2, 3-node GRN, 4 edges	-6	-3	0	-4.12285
scGFPcaseB	scaling sfGFP, 3-node GRN, 4 edges	-7	-3	0	-4.80242
scmKatecaseB	scaling mKate2, 3-node GRN, 4 edges	-9	-5	0	-6.71639
scmKO2caseC	scaling mKO2, 3-node GRN, 4 edges	-6	-3	1	0
scGFPcaseC	scaling sfGFP, 3-node GRN, 4 edges	-7	-3	1	0
scmKatecaseC	scaling mKate2, 3-node GRN, 4 edges	-9	-4	1	0
scmKO2caseD	scaling mKO2, 3-node GRN, 5 edges	-6	-2.5	0	-2.58594
scGFPcaseD	scaling sfGFP, 3-node GRN, 5 edges	-7	-3	0	-3.19169
scmKatecaseD	scaling mKate2, 3-node GRN, 5 edges	-9	-4	0	-5.49818
scmKO2caseE	scaling mKO2, 3-node GRN, 4 edges	-6	-3	1	0
scGFPcaseE	scaling sfGFP, 3-node GRN, 4 edges	-7	-3	1	0
scmKatecaseE	scaling mKate2, 3-node GRN, 4 edges	-4	1	1	0
scmKO2caseF	scaling mKO2, 3-node GRN, 6 edges	-6	-2.5	0	-2.5
scGFPcaseF	scaling sfGFP, 3-node GRN, 6 edges	-7	-3	0	-3.19387
scmKatecaseF	scaling mKate2, 3-node GRN, 6 edges	-9	-4	0	-5.41909

### Sheet: GrowthParameters
all parameters below are not in log
growth parameters estimated for all arabinose concentrations in the 2-node GRNs
para1_2node	para2_2node	para3_2node	para4_2node	para5_2node	para6_2node	para7_2node	para8_2node	para9_2node	para10_2node	para11_2node	para12_2node	para13_2node
0.0838493	0.921743	0.00204446	0.00697641	0.000611549	-0.0387508	0.999947	0.0261136	0.851831	-0.0825761	0.999967	0.0247761	0.236983
growth parameters estimated per arabinose concentration in the -3node,3 edge GRNs
Var1	para1_c14	para2_c14	para3_c14	para4_c14	para5_c14	para6_c14	para7_c14	para8_c14	para9_c14	para10_c14	para11_c14	para12_c14	para13_c14
Ara16	0.0984473	0.623037	0.00442157	0.00905992	0.000222465	0.0397096	0.739937	0.000285091	0.00843423	0.200506	0.99982	0.016135	0.121448
Ara15	0.0922119	0.586448	1	0.00910244	0.0491597	0.999671	0.98808	0.0157509	3.3302e-08	0.241906	0.888542	0.0121494	0.148181
Ara14	0.0940169	0.675653	0.816104	0.00847579	0.0608438	0.0898881	0.112297	0.00913665	5.12078e-06	0.151601	0.998829	0.014622	0.155898
Ara13	0.098232	0.55817	1	0.00982191	0.0401704	0.364762	3.46406e-06	0.00393439	2.35016e-08	0.258003	1	0.0153966	0.103649
Ara12	0.094533	0.321743	1	0.011247	0.0209318	0.070786	0.000131529	0.00789434	4.82744e-08	0.490907	0.998572	0.0101283	0.123822
Ara11	0.0954824	0.274688	0.29664	0.0118889	0.00662012	0.0348618	0.145784	0.0130942	1.42824e-06	0.537799	0.99986	0.0100622	0.119224
Ara10	0.093188	0.490655	0.999562	0.0113852	0.0378608	0.073617	0.0234812	0.0085872	1.06592e-05	0.3381	0.999687	0.0110068	0.13821
Ara9	0.0904958	0.589306	0.99842	0.0106407	0.0513961	0.0982869	0.0209101	0.00690529	3.25513e-05	0.251565	0.999856	0.0108516	0.163481
Ara8	0.0909343	0.20977	0.999999	0.0161249	0.0170201	0.0276281	0.104336	0.0158209	4.94221e-08	0.636699	0.294985	0.0074802	0.0522579
Ara7	0.0861822	0.656602	0.000556922	0.0104747	3.79367e-05	0.373496	0.00124158	0.000875911	0.000320056	0.127486	0.0101484	0.0130466	0.0023842
Ara6	0.0331098	0.654235	0.690526	0.0104754	0.0533678	0.996604	6.40339e-05	0.000415508	1.34985e-05	0.214129	0.789582	0.00528995	0.410714
Ara5	0.0872725	0.510273	0.531994	0.0108615	0.0328086	0.0297575	0.0708987	0.0178038	6.77797e-09	0.327038	0.00693155	0.00691056	0.00178881
Ara4	0.0793057	0.594151	0.35013	0.0102862	0.0253885	0.0358723	0.103327	0.0155205	8.80655e-08	0.253856	0.566694	0.00705739	0.150812
Ara3	0.0952029	0.787841	0.066334	0.00969941	0.005823	0.0424972	0.096786	0.0140255	3.69233e-07	0.0419164	0.282496	0.0258125	0.0551205
Ara2	0.0887344	0.682462	0.00013208	0.0100443	9.19591e-06	0.341166	0.0115052	0.00367814	0.000139747	0.1492	0.498351	0.0115671	0.115257
Ara1	0.0857068	0.582206	0.000171723	0.0100794	1.18103e-05	0.0870443	0.0424381	0.00741357	3.14174e-05	0.256297	0.998273	0.0088973	0.199469
growth parameters estimated per arabinose concentration in the -3node, 4 edge GRNs
Var1	para1_2cnf1	para2_2cnf1	para3_2cnf1	para4_2cnf1	para5_2cnf1	para6_2cnf1	para7_2cnf1	para8_2cnf1	para9_2cnf1	para10_2cnf1	para11_2cnf1	para12_2cnf1	para13_2cnf1
Ara16	0.0968579	0.408647	0.0171061	0.00913809	0.000481466	0.0198787	0.0119012	0.00689554	9.58221e-06	0.41936	0.99697	0.0110234	0.120943
Ara15	0.0865842	0.303574	0.000858847	0.0120482	8.83524e-06	0.203696	0.442372	0.00479263	0.117218	0.336352	0.947209	0.0116773	0.0889837
Ara14	0.0929171	0.135683	0.00213507	0.0150639	6.18552e-06	0.00927989	0.13617	0.0120442	3.55664e-06	0.684152	0.999969	0.00806163	0.122915
Ara13	0.0943315	0.316753	0.343026	0.0107212	0.00866043	0.0387023	0.0147544	0.00106421	0.000819914	0.509449	1.70933e-05	0.0079743	2.70649e-06
Ara12	0.0758597	0.13981	0.316867	0.0177164	0.000472601	0.102229	0.1383	0.00497882	0.0714341	0.591227	0.000206442	0.00894403	2.2353e-05
Ara11	0.0933706	0.122089	0.217456	0.0234777	6.86054e-05	0.477155	0.644662	0.00389335	0.000761257	0.68045	0.999891	0.00934325	0.103026
Ara10	0.0949698	0.25575	0.999999	0.0139872	0.0148275	0.0157833	0.071699	0.0205696	1.11064e-08	0.556188	0.999998	0.0108678	0.0957628
Ara9	0.0941471	0.399379	0.726596	0.0136233	0.0152319	0.0602157	2.59636e-05	0.00641032	1.63505e-07	0.420301	0.906278	0.0118085	0.0910799
Ara8	0.0999998	0.34279	0.99989	0.0147958	0.00959443	0.0719159	5.995e-05	0.00461125	1.57099e-06	0.467609	0.947811	0.0135318	0.088343
Ara7	0.0974128	0.841603	0.999997	0.0100059	0.0981415	0.0834993	0.0183499	0.00590371	4.47481e-05	0.00332491	0.990926	0.000322304	0.00316824
Ara6	0.00165223	0.748856	0.999897	0.0112351	0.0706191	0.178434	0.704374	0.00017109	0.00695908	0.225933	0.00125131	0.00226991	0.0013814
Ara5	0.09929	0.38305	1	0.0141049	0.0160316	0.0646949	3.02042e-05	0.00592445	3.10395e-07	0.44187	1	0.0132796	0.0818697
Ara4	0.0944637	0.454119	0.968622	0.0130697	0.0269317	0.0460439	4.46108e-05	0.00872023	6.42817e-08	0.379878	0.996804	0.0119712	0.104336
Ara3	0.0935025	0.488372	0.999997	0.0131211	0.0287175	0.0402122	0.00142661	0.0101142	8.57243e-07	0.339223	0.677273	0.0115196	0.0796827
Ara2	0.00552893	0.752326	0.71658	0.0124043	0.0352975	0.0064189	0.000200948	0.0601617	1.90082e-06	0.191904	3.92181e-05	0.00308008	4.86103e-05
Ara1	0.0637782	0.760534	0.999926	0.0123544	0.0479789	0.184038	0.00798898	0.00296109	0.000284116	0.106389	2.24343e-06	0.00718451	1.57248e-06
growth parameters estimated per arabinose concentration in the -3node, 5 edge GRNs
Var1	para1_c32	para2_c32	para3_c32	para4_c32	para5_c32	para6_c32	para7_c32	para8_c32	para9_c32	para10_c32	para11_c32	para12_c32	para13_c32
Ara16	0.0878324	0.576792	0.000737557	0.00831582	6.79737e-05	0.0372169	7.41951e-06	0.00219875	7.57086e-08	0.272799	0.997917	0.00632113	0.158871
Ara15	0.0524975	0.355454	0.90314	0.00999037	0.0413547	0.449149	0.00101455	0.00735464	0.000147081	0.256617	0.584774	0.000502679	0.24597
Ara14	0.0718102	0.820862	0.803823	0.00850657	0.068171	0.00752621	0.649143	0.0394737	0.0542401	0.0219293	0.373974	0.0661423	2.5999
Ara13	0.0776988	0.767665	0.987967	0.00905543	0.069487	0.424358	0.604135	0.00187509	0.0085503	0.0666408	0.000578097	0.00569553	0.000344615
Ara12	0.0927846	0.758115	0.070493	0.0090329	0.00492177	0.00744601	0.814371	5.26524e-05	0.127477	0.0531991	0.051714	0.0126421	0.0111023
Ara11	0.0922411	0.712572	0.996493	0.00951167	0.0580882	0.56619	0.269955	0.00594106	0.000154902	0.0939063	0.613984	0.00987931	0.114806
Ara10	0.0935891	0.782308	0.991601	0.0095602	0.0640516	0.020178	0.191933	0.00666405	0.000391893	0.0216099	0.337785	0.0219073	0.0608061
Ara9	0.0905156	0.763095	0.842268	0.00974643	0.0505923	0.450928	0.654246	0.00189343	0.0267118	0.0378311	0.569799	0.0167019	0.10577
Ara8	0.0928788	0.776134	0.999522	0.00919606	0.0748926	0.4745	0.748702	0.00075753	0.01103	0.0110466	0.00122252	0.0302237	0.00022882
Ara7	0.0923524	0.749297	0.0170029	0.00942496	0.00116386	0.465795	0.597139	0.0016011	0.0107092	0.043697	0.72679	0.0160353	0.135612
Ara6	0.0923808	0.775385	0.999666	0.00965723	0.0653518	0.475336	0.634998	0.00102942	0.0132879	0.0202202	0.938043	0.0248818	0.147495
Ara5	0.0906185	0.75573	0.966031	0.00983029	0.0579962	0.304319	0.308492	0.00016227	0.032204	0.0391411	0.110906	0.0144814	0.0248899
Ara4	0.0900131	0.704458	0.98039	0.0100999	0.0523042	0.031337	0.650605	0.00225397	0.0277483	0.0856326	0.0875073	0.0101322	0.018628
Ara3	0.0888791	0.316195	0.457813	0.012038	0.0132461	0.352087	0.000702123	0.00881731	7.0019e-05	0.136823	0.373244	0.00585096	0.0837597
Ara2	0.0925806	0.762512	0.963043	0.0098235	0.0572287	0.281917	0.496112	0.000998016	0.048085	0.0324889	0.383147	0.0181391	0.0694954
Ara1	0.0911535	0.466004	0.99987	0.0113366	0.0206787	0.261418	0.000545285	0.0151976	1.81698e-05	0.0718337	0.909323	0.0145535	0.137663
growth parameters estimated per arabinose concentration in the -3node, 6 edge GRNs
Var1	para1_c41	para2_c41	para3_c41	para4_c41	para5_c41	para6_c41	para7_c41	para8_c41	para9_c41	para10_c41	para11_c41	para12_c41	para13_c41
Ara16	0.0933741	0.481899	0.662153	0.00978211	0.0170232	0.353124	0.645969	0.000759547	0.0980741	0.321001	0.659941	0.0135398	0.0464677
Ara15	0.095297	0.458308	0.650834	0.0100927	0.015204	0.388475	0.649981	0.000887638	0.0750095	0.345408	0.658246	0.0126888	0.0501701
Ara14	0.0603379	0.413474	0.630395	0.0114126	0.00920563	0.164477	0.731255	0.00422149	0.318367	0.279006	0.737483	0.0157401	0.028425
Ara13	0.0931797	0.461418	0.666271	0.0105927	0.0169833	0.378415	0.654474	0.000961231	0.0807175	0.34076	0.657281	0.0119717	0.056019
Ara12	0.0504471	0.807871	0.737402	0.00888161	0.0582885	0.455459	0.652702	0.00130571	0.0326898	0.0513447	0.500894	0.495241	1.98725
Ara11	0.0951575	0.422216	0.66503	0.0115037	0.0122859	0.428102	0.652269	0.00135114	0.0575902	0.361114	0.660366	0.012462	0.0497966
Ara10	0.0944727	0.38649	0.648637	0.012553	0.00879949	0.36768	0.655993	0.00120776	0.0891114	0.372959	0.651783	0.0128854	0.0443604
Ara9	0.0953581	0.42667	0.658639	0.0120554	0.0112624	0.459522	0.653074	0.00184005	0.0364109	0.342921	0.651073	0.0134235	0.0434828
Ara8	0.0949589	0.171775	0.685993	0.0180599	0.000875978	0.47981	0.656724	0.00119059	0.015794	0.584499	0.0497057	0.00941733	0.00495365
Ara7	0.0952664	0.315487	0.592311	0.0132587	0.0049776	0.274922	0.629129	0.00135062	0.0465237	0.437428	0.65364	0.0117159	0.0495453
Ara6	0.0932931	0.114925	0.649668	0.0231619	0.000193268	0.482636	0.680489	0.00142365	0.0132066	0.652014	0.39223	0.0092782	0.0365912
Ara5	0.091652	0.128495	0.836043	0.026621	0.000111008	0.612065	0.993321	0.0087536	0.0962874	0.0377662	0.647346	0.072106	2.47551e-07
Ara4	0.0940979	0.311974	0.604997	0.0126602	0.00750796	0.471888	0.617454	0.00292051	0.00916681	0.459999	0.65894	0.0110808	0.0543591
Ara3	0.0914083	0.311015	0.724765	0.0136607	0.00606608	0.345419	0.633285	0.000801831	0.109934	0.441502	0.668194	0.0121462	0.0450345
Ara2	0.0950156	0.400779	0.6719	0.0125292	0.00994563	0.402197	0.646862	0.00114417	0.0732971	0.355258	0.660489	0.0129101	0.046235
Ara1	0.0956035	0.397556	0.664155	0.0125066	0.0101941	0.43362	0.654485	0.00150893	0.0527133	0.360954	0.66089	0.0127914	0.0470567
growth parameters estimated per arabinose concentration in the -3node, 3 edge GRNs averaged
Var1	para1_e3	para2_e3	para3_e3	para4_e3	para5_e3	para6_e3	para7_e3	para8_e3	para9_e3	para10_e3	para11_e3	para12_e3	para13_e3
Ara16	0.0997542	0.155589	0.609961	0.0207456	0.00084666	0.256417	0.109579	0.00713473	0.00345032	0.437459	0.992768	0.0109968	0.14561
Ara15	0.0931967	0.108768	0.00894124	0.0262014	2.87525e-06	0.315435	0.0489907	0.00724868	0.00212306	0.426562	0.987776	0.011265	0.147239
Ara14	0.0928314	0.0998666	0.520622	0.0265553	0.000166013	0.305988	0.0654357	0.00747799	0.00273432	0.440121	0.971912	0.0110802	0.143912
Ara13	0.0937194	0.172953	0.000237537	0.0196302	4.96935e-07	0.188558	0.379049	0.00795982	0.00818693	0.479932	0.645445	0.0104664	0.0997767
Ara12	0.0928928	0.111808	0.99035	0.0193253	0.00255304	0.520467	0.00773343	0.00604549	0.00149624	0.213674	1.96697e-05	0.0119433	3.158e-06
Ara11	0.0930711	0.259653	0.194797	0.0111802	0.0063981	0.136574	0.00189624	0.00251543	0.000429362	0.497539	0.0315501	0.0102488	0.0054329
Ara10	0.0942201	0.59089	0.00478614	0.00964352	0.000844812	0.0410328	0.415774	0.00887728	0.000451318	0.23805	0.833327	0.0100416	0.0493425
Ara9	0.0939476	0.846766	0.3047	0.00928951	0.0457184	0.792767	0.960537	0.0006936	0.00820494	0.0332942	0.836013	0.0142013	2.58936e-05
Ara8	0.0941887	0.24264	0.667394	0.0138199	0.114415	0.130324	0.674013	0.00332848	0.0555588	0.569985	0.650307	0.0100349	0.0567047
Ara7	0.0925995	0.815042	0.678331	0.00935185	0.0976698	0.514547	0.0517884	0.00164471	0.000857094	0.145795	0.268946	0.00244956	0.0377181
Ara6	0.0924809	0.819403	0.999686	0.00975423	0.131814	0.0842015	0.305974	0.00420111	0.0104985	0.0190584	0.0180118	0.0195543	1.03944e-06
Ara5	0.0923179	0.824401	0.979979	0.00965989	0.128967	0.440269	0.0747786	0.00200205	0.000681176	0.0846837	0.332942	0.00429415	0.0178369
Ara4	0.0148452	0.722911	0.265809	0.00995189	0.0329332	0.285568	0.406707	0.0020619	0.267274	0.00899934	0.972805	0.191798	2.29039e-05
Ara3	0.0395307	0.82196	0.992038	0.00976202	0.128137	0.0942093	0.39385	0.00367474	0.0328707	0.0535952	0.334272	0.835258	1.75848
Ara2	0.0907535	0.797202	0.9963	0.00983057	0.12706	0.0483758	0.000296848	0.00421045	1.1788e-05	0.0671194	0.0122966	0.00374933	0.00305437
Ara1	0.0917663	0.83702	0.992955	0.00964648	0.128459	0.0270906	0.111842	0.0173881	9.32793e-08	0.0265751	0.975094	0.0144013	0.000291663
growth parameters estimated per arabinose concentration in the -3node, 4 edge GRNs averaged
Var1	para1_e4	para2_e4	para3_e4	para4_e4	para5_e4	para6_e4	para7_e4	para8_e4	para9_e4	para10_e4	para11_e4	para12_e4	para13_e4
Ara16	0.046534	0.0415141	0.0332144	0.0256284	1.6878	0.196918	0.698307	0.00285618	0.0739976	0.697152	0.775786	0.00705238	0.0982726
Ara15	0.0823215	0.0173812	0.986062	0.0417962	2.00822e-08	0.334156	0.994688	0.003768	0.174398	0.495887	0.964335	0.008206	0.10024
Ara14	0.0558086	0.670036	0.570006	0.00729389	0.0665449	0.479354	0.620793	0.00238868	0.0102628	0.539987	0.389064	0.000971818	0.116428
Ara13	0.085378	0.668207	0.534278	0.00729266	0.0601237	0.0766822	0.00129662	0.00497579	2.1645e-05	0.0872713	0.611095	0.0062468	0.153535
Ara12	0.0596397	0.633217	0.631252	0.00808574	0.063146	0.47668	0.67144	0.00307277	0.00750752	0.239908	0.640248	0.00250141	0.233057
Ara11	0.0895926	0.76184	0.143267	0.00771388	0.0169836	0.0267845	0.656028	0.0121607	0.000242314	0.00806887	0.724431	0.0374279	0.123417
Ara10	0.0354152	0.796865	0.000111748	0.00765639	1.3993e-05	0.293606	0.487109	0.00010845	0.200932	0.0192953	0.99646	0.0257972	1.75012
Ara9	0.0866791	0.15138	0.551025	0.0134366	0.0224538	0.010491	0.798278	0.0166188	2.08945e-07	0.668406	0.974335	0.00728391	0.120272
Ara8	0.0870769	0.101701	0.660722	0.0153268	0.021245	0.470123	0.655516	0.00107237	0.0224068	0.710711	0.800368	0.00702532	0.102013
Ara7	0.0295784	0.791768	0.533845	0.00770758	0.0634437	0.221451	0.695433	0.000397996	0.1546	0.0524065	0.51828	0.293569	1.67113
Ara6	0.0858209	0.451526	0.642725	0.00919432	0.0543362	0.441862	0.652345	0.00098075	0.0418542	0.353139	0.671045	0.0064407	0.108864
Ara5	0.0417723	0.756576	0.403409	0.00808546	0.0441279	0.441264	0.656118	0.000838371	0.0427441	0.0930112	0.658712	0.003216	0.739833
Ara4	0.0563085	0.103118	0.96527	0.0161647	0.0223041	0.212249	0.654936	1.04229e-07	0.261003	0.699672	0.999104	0.00747216	0.119556
Ara3	0.0350788	0.106001	0.958379	0.015787	0.023641	0.107855	0.471212	2.31175e-07	0.534839	0.696226	0.997174	0.0074749	0.119114
Ara2	0.0870354	0.113765	0.698683	0.0151847	0.0191305	0.208545	0.795518	0.00014386	0.0964284	0.688372	0.900442	0.00739769	0.110462
Ara1	0.0877973	0.11492	0.90137	0.015669	0.023303	0.367838	0.801004	0.000204223	0.049813	0.689205	0.876095	0.0073904	0.107562
growth parameters estimated per arabinose concentration in the -3node, 5 edge GRNs averaged
Var1	para1_e5	para2_e5	para3_e5	para4_e5	para5_e5	para6_e5	para7_e5	para8_e5	para9_e5	para10_e5	para11_e5	para12_e5	para13_e5
Ara16	0.0920922	0.842195	0.999999	0.00775055	0.118317	0.704798	8.47471e-07	0.00187156	7.3464e-09	0.0143567	0.458067	0.0138778	0.0671883
Ara15	0.0926875	0.167011	0.951925	0.00945263	0.0246285	7.02437e-06	0.0453873	0.0059736	0.000284195	0.679708	0.998465	0.0086299	0.116687
Ara14	0.092351	0.176048	0.958211	0.0104851	0.0188453	0.430249	0.0360623	0.00122847	0.000416863	0.666176	0.999371	0.00871769	0.113294
Ara13	0.091433	0.470596	0.997309	0.00932326	0.0518702	0.48223	0.656069	0.00125815	0.0129396	0.369194	0.998065	0.00947606	0.126364
Ara12	0.0918684	0.600896	0.999999	0.00945803	0.0551701	0.0453126	0.164968	0.0155158	1.45475e-08	0.235105	0.997616	0.0104861	0.135672
Ara11	0.0904427	0.530032	0.999959	0.00987565	0.0487574	0.0139388	0.239914	0.0157553	5.92222e-08	0.301937	0.884852	0.0096892	0.117891
Ara10	0.0895911	0.641126	0.989802	0.00985947	0.0575501	0.0795164	0.685241	0.0035659	0.0119352	0.191591	0.959101	0.0101468	0.145301
Ara9	0.0887167	0.686485	0.933951	0.00975345	0.0592886	0.0267144	0.666192	0.00563194	0.00271608	0.146525	0.539306	0.0101145	0.0970808
Ara8	0.0944633	0.352964	0.999737	0.010086	0.0445978	0.0130442	0.0321698	0.0180378	4.90931e-08	0.441441	0.990655	0.0103236	0.119993
Ara7	1.86524e-07	0.0416985	0.828706	0.0511119	4.50095e-08	0.147152	0.0234051	0.00184795	0.0501331	0.72803	0.999983	0.00919221	0.0997883
Ara6	0.048667	0.052318	0.996708	0.0490788	9.17572e-08	0.0965992	0.042491	0.00196989	0.0505985	0.720867	0.999977	0.00924104	0.0973835
Ara5	0.0894482	0.607464	0.998662	0.0102916	0.0574037	0.0119498	0.999775	0.02031	5.0501e-07	0.202314	0.997584	0.0102274	0.150973
Ara4	0.0898961	0.635016	0.997226	0.0101465	0.0584426	0.0151636	0.00844626	0.0088234	6.62383e-06	0.177949	0.990764	0.0106117	0.149848
Ara3	0.08942	0.752493	0.996332	0.00997817	0.0664744	0.027189	0.309635	0.00496081	0.00334604	0.0659628	0.244266	0.012579	0.0570078
Ara2	0.0902801	0.800502	0.932501	0.00955789	0.0727489	0.421572	2.843e-05	0.00428181	1.23009e-07	0.0262327	0.558213	0.0183984	0.143335
Ara1	0.0889853	0.647565	0.943165	0.00998597	0.0555471	0.0311624	0.655143	0.00442525	0.0102283	0.1802	0.811885	0.0103011	0.127452
growth parameters estimated for growth in LB
para1_LB	para2_LB	para3_LB	para4_LB	para5_LB	para6_LB	para7_LB	para8_LB	para9_LB	para10_LB	para11_LB	para12_LB	para13_LB
0.00839811	3.30155	0.00212786	0.0217206	5.41872e-06	0.352499	0.364764	0.0300506	0.0136675	3.18356	0.183207	0.0198302	0.00294075

### Sheet: estKDs&experiments
									Estimated Kds from parameter estimation
										sgRNA	KDs
										'sgRNA3'	24.55
										'sgRNA4t4'	26.92
										'sgRNA2'	33.11
										'sgRNA4'	34.67
										'sgRNA1t4'	34.67
										'sgRNA1'	53.7
		from Santos-Moreno et al., 2020
